# Fused in sarcoma regulates DNA replication timing and progression

**DOI:** 10.1101/2020.04.22.055343

**Authors:** Weiyan Jia, Mark A. Scalf, Peter Tonzi, Robert J. Millikin, Sang Hwa Kim, William M. Guns, Lu Liu, Adam S. Mastrocola, Lloyd M. Smith, Tony T. Huang, Randal S. Tibbetts

## Abstract

*Fused in sarcoma (FUS*) encodes a low complexity RNA-binding protein with diverse roles in transcriptional activation and RNA processing. While oncogenic fusions of FUS and transcription factor DNA-binding domains are associated with soft tissue sarcomas, dominant mutations in FUS cause amyotrophic lateral sclerosis (ALS) and frontotemporal dementia (FTD). FUS has also been implicated in DNA double-strand break repair (DSBR) and genome maintenance. However, the underlying mechanisms are unknown. Here we employed quantitative proteomics, transcriptomics, and DNA copy number analysis (Sort-Seq), in conjunction with *FUS^-/-^* cells to ascertain roles of FUS in genome protection. *FUS^-/-^* cells exhibited alterations in the recruitment and retention of DSBR factors BRCA1 and 53BP1 but were not overtly sensitive to genotoxins. By contrast, FUS-deficient cells had reduced proliferative potential that correlated with reduced replication fork speed, diminished loading of pre-replication complexes, and attenuated expression of S-phase associated genes. FUS interacted with lagging strand DNA synthesis factors and other replisome components, but did not translocate with active replication forks. Using a Sort-Seq workflow, we show that FUS contributes to genome-wide control of DNA replication timing and is essential for the early replication of transcriptionally active DNA. These findings illuminate new roles for FUS in DNA replication initiation and timing that may contribute to genome instability and functional defects in cells harboring disease-associated FUS fusions.
