## Supplemental Table 2 for "Fused in sarcoma regulates DNA replication timing and progression"

	UNIPROT	U2OS_bio1	U2OS_bio2	U2OS_bio3	clone110_bio1	clone110_bio2	clone110_bio3	U2OS_bio1_r1	U2OS_bio1_r2	U2OS_bio2_r1	U2OS_bio2_r2	U2OS_bio3_r1	U2OS_bio3_r2	clone110_bio1_r1	clone110_bio1_r2	clone110_bio2_r1	clone110_bio2_r2	clone110_bio3_r1	clone110_bio3_r2	WT_Mean	KO_Mean	fc_log2	Fold.Change	pvalue_log	Gene	PSMs_bio3	Peptides_bio3	Unique.Peptides_bio3	PSMs_bio2	Peptides_bio2	Unique.Peptides_bio2	PSMs_bio1	Peptides_bio1	Unique.Peptides_bio1	PSMs_ave	Unique_ave	GO_Terms	SYMBOL
1	Q7Z6E9	22.65765	21.9849	22.78205	20.96265	20.7653	22.307	22.5531	22.7622	22.0417	21.9281	22.7404	22.8237	20.6752	21.2501	20.6353	20.8953	22.583	22.031	22.4748666666667	21.3449833333333	1.12988333333334	2.1884	1.9636	RBBP6	5	5	5	5	4	4	7	5	5	5.66666666666667	4.66666666666667	DNA_REPLICATION	RBBP6
2	Q96T60	22.9649	22.76925	22.97535	21.4909	21.763	22.27515	22.7413	23.1885	22.6962	22.8423	23.0032	22.9475	21.4944	21.4874	21.6684	21.8576	22.3249	22.2254	22.9031666666667	21.8430166666667	1.06015	2.0852	4.1058	PNKP	4	2	2	5	3	3	6	4	4	5	3	DNA_REPLICATION	PNKP
3	P49005	23.6892	23.52855	23.57805	22.43595	22.97155	23.43435	23.6782	23.7002	23.5215	23.5356	23.5934	23.5627	22.2593	22.6126	22.9427	23.0004	23.3636	23.5051	23.5986	22.9472833333333	0.651316666666666	1.5706	2.1697	POLD2	9	6	6	8	5	5	9	6	6	8.66666666666667	5.66666666666667	DNA_REPLICATION	POLD2
4	P28340	24.6978	24.22265	24.22615	23.485	23.92455	23.88065	24.6341	24.7615	24.1822	24.2631	24.2437	24.2086	23.3464	23.6236	23.977	23.8721	23.9351	23.8262	24.3822	23.7634	0.6188	1.5356	2.87	POLD1	20	13	12	10	6	5	16	10	9	15.3333333333333	8.66666666666667	DNA_REPLICATION	POLD1
5	P11388	25.94185	26.44385	25.83895	24.96915	25.96785	25.43205	25.563	26.3207	26.3511	26.5366	25.886	25.7919	24.9727	24.9656	25.9671	25.9686	25.3283	25.5358	26.0748833333333	25.45635	0.618533333333332	1.5353	1.5486	TOP2A	34	19	16	46	32	26	35	21	15	38.3333333333333	19	DNA_REPLICATION	TOP2A
6	P11387	25.7083	25.2336	24.98245	24.4476	24.80475	24.81905	25.5952	25.8214	25.187	25.2802	24.9966	24.9683	24.5366	24.3586	24.8105	24.799	24.8065	24.8316	25.3081166666667	24.6904666666667	0.617650000000001	1.5344	2.5018	TOP1.00	10	8	8	28	16	16	34	17	17	24	13.6666666666667	DNA_REPLICATION	TOP1
7	P09874	27.4946	27.14065	27.2052	26.2907	26.8281	27.05455	27.4335	27.5557	27.1645	27.1168	27.132	27.2784	26.3647	26.2167	26.7801	26.8761	27.0347	27.0744	27.28015	26.72445	0.555699999999998	1.4699	2.1816	PARP1	52	31	31	73	33	33	70	30	30	65	31.3333333333333	DNA_REPLICATION	PARP1
8	P39748	26.2343	25.80285	26.12005	25.19845	25.46925	26.00925	26.2129	26.2557	25.8186	25.7871	26.0685	26.1716	25.1939	25.203	25.4933	25.4452	25.9931	26.0254	26.0524	25.5589833333333	0.493416666666665	1.4078	1.7743	FEN1	24	11	11	30	14	14	26	12	12	26.6666666666667	12.3333333333333	DNA_REPLICATION	FEN1
9	P27694	25.44145	24.8404	25.30225	24.5492	24.3324	25.2853	25.4955	25.3874	24.866	24.8148	25.2984	25.3061	24.4576	24.6408	24.2808	24.384	25.2653	25.3053	25.1947	24.7223	0.4724	1.3874	1.257	RPA1	24	13	13	12	7	7	25	15	15	20.3333333333333	11.6666666666667	DNA_REPLICATION	RPA1
10	Q08945	25.3047	25.17925	25.343	24.22605	24.98825	25.22115	25.2055	25.4039	25.1597	25.1988	25.4372	25.2488	24.187	24.2651	24.944	25.0325	25.2422	25.2001	25.27565	24.8118166666667	0.463833333333334	1.3792	1.3983	SSRP1	15	11	11	17	9	9	25	14	14	19	11.3333333333333	DNA_REPLICATION	SSRP1
11	P33992	25.7659	25.7817	25.57235	24.71105	25.5695	25.5361	25.6737	25.8581	25.7196	25.8438	25.653	25.4917	24.7978	24.6243	25.5501	25.5889	25.5854	25.4868	25.70665	25.2722166666667	0.434433333333335	1.3514	1.3636	MCM5	26	13	13	28	15	15	31	18	18	28.3333333333333	15.3333333333333	DNA_REPLICATION	MCM5
12	P12004	23.51545	23.7956	23.2123	22.64965	23.537	23.05435	23.6891	23.3418	23.8847	23.7065	23.1064	23.3182	22.6173	22.682	23.7361	23.3379	23.1109	22.9978	23.5077833333333	23.0803333333333	0.427449999999997	1.3449	1.164	PCNA	5	4	4	7	5	5	6	4	4	6	4.33333333333333	DNA_REPLICATION	PCNA
13	Q9HCS7	24.97055	23.5179	23.7507	21.9546	22.9701	23.4997	23.7186	26.2225	23.4135	23.6223	23.9147	23.5867	21.9744	21.9348	23.012	22.9282	23.5578	23.4416	24.0797166666667	22.8081333333333	1.27158333333333	2.4143	1.4607	XAB2	15	12	12	5	3	3	3	3	3	7.66666666666667	6	DNA_REPAIR	XAB2
14	Q96T60	22.9649	22.76925	22.97535	21.4909	21.763	22.27515	22.7413	23.1885	22.6962	22.8423	23.0032	22.9475	21.4944	21.4874	21.6684	21.8576	22.3249	22.2254	22.9031666666667	21.8430166666667	1.06015	2.0852	4.1058	PNKP	4	2	2	5	3	3	6	4	4	5	3	DNA_REPAIR	PNKP
15	P18887	23.1002	23.1544	22.7528	21.5086	22.482	22.18665	23.0219	23.1785	23.1386	23.1702	22.7913	22.7143	21.4922	21.525	22.5589	22.4051	22.4037	21.9696	23.0024666666667	22.0590833333333	0.943383333333333	1.9231	2.9535	XRCC1	5	3	3	5	3	3	6	3	3	5.33333333333333	3	DNA_REPAIR	XRCC1
16	O60306	23.852	22.87325	23.9109	22.24365	22.4652	23.3758	23.7885	23.9155	22.7512	22.9953	23.9657	23.8561	22.2655	22.2218	22.5756	22.3548	23.5685	23.1831	23.5453833333333	22.6948833333333	0.8505	1.8031	1.6632	AQR	8	5	5	2	2	2	14	9	9	8	5.33333333333333	DNA_REPAIR	AQR
17	P78527	28.93055	28.14885	28.513	27.61715	27.82495	27.93165	28.8584	29.0027	28.1399	28.1578	28.5322	28.4938	27.6085	27.6258	27.8152	27.8347	27.9439	27.9194	28.5308	27.79125	0.739549999999998	1.6696	3.1096	PRKDC	199	102	102	122	67	66	224	106	106	181.666666666667	91.3333333333333	DNA_REPAIR	PRKDC
18	P23193	24.87925	24.27825	24.02885	23.587	23.6775	23.8096	24.833	24.9255	24.335	24.2215	24.0282	24.0295	23.5237	23.6503	23.7166	23.6384	23.8205	23.7987	24.39545	23.6913666666667	0.704083333333333	1.6291	2.7492	TCEA1	9	7	7	12	7	7	20	10	10	13.6666666666667	8	DNA_REPAIR	TCEA1
19	P13010	28.4022	27.65115	27.83	27.18985	27.19655	27.38575	28.3596	28.4448	27.6661	27.6362	27.8307	27.8293	27.249	27.1307	27.2069	27.1862	27.4531	27.3184	27.9611166666667	27.2573833333333	0.703733333333332	1.6287	3.0454	XRCC5	85	38	37	59	27	27	129	36	35	91	33	DNA_REPAIR	XRCC5
20	Q9UIG0	23.5657	24.58075	24.23455	22.1421	24.1479	24.06115	23.5464	23.585	24.5897	24.5718	24.3201	24.149	22.0624	22.2218	24.1131	24.1827	24.119	24.0033	24.127	23.4503833333333	0.676616666666664	1.5984	0.7724	BAZ1B	16	10	9	22	12	11	6	4	3	14.6666666666667	7.66666666666667	DNA_REPAIR	BAZ1B
21	P49005	23.6892	23.52855	23.57805	22.43595	22.97155	23.43435	23.6782	23.7002	23.5215	23.5356	23.5934	23.5627	22.2593	22.6126	22.9427	23.0004	23.3636	23.5051	23.5986	22.9472833333333	0.651316666666666	1.5706	2.1697	POLD2	9	6	6	8	5	5	9	6	6	8.66666666666667	5.66666666666667	DNA_REPAIR	POLD2
22	Q96T88	23.43205	23.74555	23.27815	22.158	23.1639	23.1831	23.2943	23.5698	23.7138	23.7773	23.4257	23.1306	22.2441	22.0719	22.909	23.4188	23.4427	22.9235	23.48525	22.835	0.65025	1.5694	1.5324	UHRF1	11	8	8	11	7	7	11	7	7	11	7.33333333333333	DNA_REPAIR	UHRF1
23	P26583	25.2471	25.1393	24.5588	23.99075	24.8617	24.1621	25.1602	25.334	24.9871	25.2915	24.6453	24.4723	23.8987	24.0828	24.7746	24.9488	24.1693	24.1549	24.9817333333333	24.3381833333333	0.643550000000001	1.5622	1.7782	HMGB2	15	8	6	27	12	9	22	10	9	21.3333333333333	8	DNA_REPAIR	HMGB2
24	P12956	28.43875	27.56585	27.78395	27.24035	27.162	27.46535	28.3372	28.5403	27.6327	27.499	27.7438	27.8241	27.2363	27.2444	27.1765	27.1475	27.4665	27.4642	27.9295166666667	27.2892333333333	0.640283333333329	1.5586	2.3021	XRCC6	96	35	35	92	35	35	132	37	37	106.666666666667	35.6666666666667	DNA_REPAIR	XRCC6
25	Q93009	26.59135	23.8974	24.86315	25.49085	23.95465	23.99035	26.5811	26.6016	24.5444	23.2504	24.1386	25.5877	25.2928	25.6889	24.7297	23.1796	24.1264	23.8543	25.1173	24.4786166666667	0.638683333333333	1.5569	0.4349	USP7	16	11	11	9	6	6	20	14	14	15	10.3333333333333	DNA_REPAIR	USP7
26	P23246	30.2542	29.17645	30.61305	29.39755	28.56545	30.181	30.2328	30.2756	29.2256	29.1273	30.4894	30.7367	29.3728	29.4223	28.5289	28.602	30.1101	30.2519	30.0145666666667	29.3813333333333	0.633233333333333	1.5511	0.8294	SFPQ	237	54	52	201	55	53	228	46	44	222	49.6666666666667	DNA_REPAIR	SFPQ
27	P28340	24.6978	24.22265	24.22615	23.485	23.92455	23.88065	24.6341	24.7615	24.1822	24.2631	24.2437	24.2086	23.3464	23.6236	23.977	23.8721	23.9351	23.8262	24.3822	23.7634	0.6188	1.5356	2.87	POLD1	20	13	12	10	6	5	16	10	9	15.3333333333333	8.66666666666667	DNA_REPAIR	POLD1
28	Q15233	30.0482	29.46985	30.5121	29.39125	28.7791	30.07485	29.8925	30.2039	29.5039	29.4358	30.3971	30.6271	29.3706	29.4119	28.7936	28.7646	30.0406	30.1091	30.01005	29.4150666666667	0.594983333333332	1.5104	1.0836	NONO	337	43	41	228	50	48	267	40	38	277.333333333333	42.3333333333333	DNA_REPAIR	NONO
29	P09429	26.2376	25.969	25.7299	25.11305	25.76605	25.3801	26.2234	26.2518	26.0495	25.8885	25.8168	25.643	25.0843	25.1418	25.7581	25.774	25.5406	25.2196	25.9788333333333	25.4197333333333	0.559100000000001	1.4734	2.2332	HMGB1	34	14	12	45	18	15	57	16	15	45.3333333333333	14	DNA_REPAIR	HMGB1
30	Q14676	23.17105	24.39305	23.41585	21.79135	23.97	23.5513	23.3092	23.0329	24.4014	24.3847	23.4575	23.3742	22.0121	21.5706	23.9524	23.9876	23.6137	23.4889	23.6599833333333	23.1042166666667	0.555766666666667	1.4699	0.5498	MDC1.00	4	4	4	12	8	8	9	6	6	8.33333333333333	6	DNA_REPAIR	MDC1
31	P09874	27.4946	27.14065	27.2052	26.2907	26.8281	27.05455	27.4335	27.5557	27.1645	27.1168	27.132	27.2784	26.3647	26.2167	26.7801	26.8761	27.0347	27.0744	27.28015	26.72445	0.555699999999998	1.4699	2.1816	PARP1	52	31	31	73	33	33	70	30	30	65	31.3333333333333	DNA_REPAIR	PARP1
32	P46063	26.7669	23.89805	26.01515	25.1827	24.1067	25.80375	26.7915	26.7423	23.9132	23.8829	25.789	26.2413	25.1706	25.1948	24.0244	24.189	25.858	25.7495	25.5600333333333	25.03105	0.528983333333333	1.4429	0.3757	RECQL	17	12	12	13	7	7	22	11	11	17.3333333333333	10	DNA_REPAIR	RECQL
33	Q99459	26.62625	26.0867	26.6784	25.51825	25.803	26.49755	26.5482	26.7043	26.0455	26.1279	26.7319	26.6249	25.5648	25.4717	25.7886	25.8174	26.5962	26.3989	26.4637833333333	25.9396	0.524183333333333	1.4381	1.3927	CDC5L	44	23	23	30	18	18	40	23	23	38	21.3333333333333	DNA_REPAIR	CDC5L
34	P27695	23.62965	23.5429	23.83575	22.7501	23.19095	23.5812	23.6393	23.62	23.4994	23.5864	23.8781	23.7934	22.7896	22.7106	23.1432	23.2387	23.5852	23.5772	23.6694333333333	23.1740833333333	0.495349999999998	1.4097	1.9033	APEX1	11	4	4	11	5	5	9	4	4	10.3333333333333	4.33333333333333	DNA_REPAIR	APEX1
35	P39748	26.2343	25.80285	26.12005	25.19845	25.46925	26.00925	26.2129	26.2557	25.8186	25.7871	26.0685	26.1716	25.1939	25.203	25.4933	25.4452	25.9931	26.0254	26.0524	25.5589833333333	0.493416666666665	1.4078	1.7743	FEN1	24	11	11	30	14	14	26	12	12	26.6666666666667	12.3333333333333	DNA_REPAIR	FEN1
36	P27694	25.44145	24.8404	25.30225	24.5492	24.3324	25.2853	25.4955	25.3874	24.866	24.8148	25.2984	25.3061	24.4576	24.6408	24.2808	24.384	25.2653	25.3053	25.1947	24.7223	0.4724	1.3874	1.257	RPA1	24	13	13	12	7	7	25	15	15	20.3333333333333	11.6666666666667	DNA_REPAIR	RPA1
37	Q08945	25.3047	25.17925	25.343	24.22605	24.98825	25.22115	25.2055	25.4039	25.1597	25.1988	25.4372	25.2488	24.187	24.2651	24.944	25.0325	25.2422	25.2001	25.27565	24.8118166666667	0.463833333333334	1.3792	1.3983	SSRP1	15	11	11	17	9	9	25	14	14	19	11.3333333333333	DNA_REPAIR	SSRP1
38	Q13263	25.9814	26.3095	26.0885	24.9831	25.88015	26.1677	25.9437	26.0191	26.3284	26.2906	26.0454	26.1316	25.0212	24.945	25.898	25.8623	26.1519	26.1835	26.1264666666667	25.6769833333333	0.449483333333333	1.3656	1.0742	TRIM28	27	14	14	34	16	16	27	13	13	29.3333333333333	14.3333333333333	DNA_REPAIR	TRIM28
39	O60264	24.49765	25.5143	24.8732	23.57185	25.09125	24.9154	24.4998	24.4955	25.713	25.3156	24.9211	24.8253	23.6735	23.4702	25.2225	24.96	25.0442	24.7866	24.9617166666667	24.5261666666667	0.435549999999999	1.3524	0.5849	SMARCA5	24	15	8	43	21	12	16	9	5	27.6666666666667	8.33333333333333	DNA_REPAIR	SMARCA5
40	P12004	23.51545	23.7956	23.2123	22.64965	23.537	23.05435	23.6891	23.3418	23.8847	23.7065	23.1064	23.3182	22.6173	22.682	23.7361	23.3379	23.1109	22.9978	23.5077833333333	23.0803333333333	0.427449999999997	1.3449	1.164	PCNA	5	4	4	7	5	5	6	4	4	6	4.33333333333333	DNA_REPAIR	PCNA
